# Symbiotic bacterial community of *Drosophila melanogaster* changes with nutritional modifications of the diet but can alleviate negative effects on larval phenotypes

**DOI:** 10.1101/2021.09.07.458894

**Authors:** Andrei Bombin, Owen Cunneely, Sergei Bombin, Kira Eickman, Abigail Ruesy, Rachael Cowan, Abigail Myers, Mengting Su, Jonathan Mosley, Jane Ferguson, Laura Reed

**Affiliations:** Vanderbilt University Medical Center; The University of Alabama; Yale University

## Abstract

Obesity is an increasing pandemic and is caused by multiple factors including genotype, psychological stress, and gut microbiota. Our project investigated the effects produced by high fat and high sugar dietary modifications on microbiota and metabolic phenotype of *Drosophila melanogaster*. Larvae raised on the high fat and high sugar diets exhibited bacterial communities that were compositionally and phylogenetically different from bacterial communities of the larvae raised on normal diets, especially if parental microbiota were removed. Several of the dominant bacteria taxa that are commonly associated with high fat and high sugar diets across model organisms and even human populations showed similar pattern in our results. *Corynebacteriaceae* and *Erysipelotrichaceae* were connected with high fat food, while *Enterobacteriaceae* and *Lactobacillaceae* were associated with high sugar diets. In addition, we observed that presence of symbiotic microbiota often mitigated the effect that harmful dietary modifications produced on larvae, including elevated triglyceride concentrations and was crucial for *Drosophila* survival, especially on high sugar peach diets.
