## Supplementary material for "Symbiotic bacterial community of *Drosophila melanogaster* changes with nutritional modifications of the diet but can alleviate negative effects on larval phenotypes": S1

### Sheet: Sheet1
Diet Type	Treatment	Phenotype	Modification of dependent variable
HF vs N	NS and S separately	Development Rate	Log
HF vs N	NS and S separately	Glucose by weight	Cubic Root
HF vs N	NS and S separately	Protein by weight	Cubic Root
HF vs N	NS and S separately	Survival	None
HF vs N	NS and S separately	Triglyceride by weight	Log
HF vs N	NS and S separately	Weight	Square Root
HS v N	NS and S separately	Development Rate	Cube Root
HS v N	NS and S separately	Glucose by weight	Square Root
HS v N	NS and S separately	Protein by weight	Cubic Root
HS v N	NS and S separately	Survival	None
HS v N	NS and S separately	Triglyceride by weight	Cubic Root
HS v N	NS and S separately	Weight	Square Root
