## Supplementary material for "Symbiotic bacterial community of *Drosophila melanogaster* changes with nutritional modifications of the diet but can alleviate negative effects on larval phenotypes": S2

### Sheet: S2
Alpha diversity comparisons
Treatment	Shannon index	Simpson index	Richness
NS	PHFA > PA *	PHFA > PA	PHFA > PA *
NS	PHSA11 < PA	PHSA11 < PA	PHSA11 < PA
NS	PHSA6 < PA	PHSA6 < PA	PHSA6 < PA
NS	PR < PHF	PR < PHF	PR < PHF
NS	PR < PHS	PR < PHS	PR < PHS
NS	RHF > R *	RHF > R	RHF > R *
NS	RHS < R *	RHS < R *	RHS < R
S	PHFA > PA	PHFA < PA	PHFA > PA
S	PHSA11 > PA	PHSA11 > PA	PHSA11 < PA
S	PHSA6 < PA	PHSA6 < PA	PHSA6 < PA
S	PR < PHF	PR < PHF	PR < PHF
S	PR < PHS11	PR < PHS	PR < PHS
S	RHF < R	RHF < R	RHF < R
S	RHS < R	RHS < R	RHS < R
Asterisks indicate the significance of comparisons p< 0.001 ***, p< 0.01 **, and p< 0.05 *.
