## Supplementary material for "Symbiotic bacterial community of *Drosophila melanogaster* changes with nutritional modifications of the diet but can alleviate negative effects on larval phenotypes": S3

### Sheet: S3.1
p value	Comparison	Type		Notes:
0.004	RNS vs RHFNS	N vs HF		Anosim on Bray-Curtis distances calculated based on all identified ZOTU from NS larvae
0.189	PRNS vs PHFNS	N vs HF
0.013	PANS vs PHFANS	N vs HF
0.257	PRNS vs PHSNS	N vs HS
0.037	PANS vs PHSA6NS	N vs HS
0.007	PANS vs PHSA11NS	N vs HS
0.009	RS vs RHFS	N vs HF
0.015	PRS vs PHFS	N vs HF
0.02	PAS vs PHFAS	N vs HF
0.001	RS vs RHSS	N vs HS
0.001	PRS vs PHSS	N vs HS
0.069	PAS vs PHSA6S	N vs HS
0.49	PAS vs PHSA11S	N vs HS

### Sheet: S3.2
p value	comparison	Type	Taxonomic Rank	Notes:
0.115	RNS vs RHFNS	N vs HF	Phylum	Anosim on Bray-Curtis distances calculated based on taxonomic groups
0.472	PRNS vs PHFNS	N vs HF	Phylum
0.097	PANS vs PHFANS	N vs HF	Phylum
0.483	RS vs RHFS	N vs HF	Phylum
0.07	PRS vs PHFS	N vs HF	Phylum
0.244	PAS vs PHFAS	N vs HF	Phylum
0.159	RNS vs RHSNS	N vs HS	Phylum
0.277	PRNS vs PHS11NS	N vs HS	Phylum
0.161	PANS vs PHSA6NS	N vs HS	Phylum
0.318	PANS vs PHSA11NS	N vs HS	Phylum
0.381	RS vs RHSS	N vs HS	Phylum
0.52	PRS vs PHS11S	N vs HS	Phylum
0.112	PAS vs PHSA6S	N vs HS	Phylum
0.927	PAS vs PHSA11S	N vs HS	Phylum
0.06	RNS vs RHFNS	N vs HF	Class
0.315	PRNS vs PHFNS	N vs HF	Class
0.091	PANS vs PHFANS	N vs HF	Class
0.32	RS vs RHFS	N vs HF	Class
0.065	PRS vs PHFS	N vs HF	Class
0.145	PAS vs PHFAS	N vs HF	Class
0.169	RNS vs RHSNS	N vs HS	Class
0.198	PRNS vs PHS11NS	N vs HS	Class
0.055	PANS vs PHSA6NS	N vs HS	Class
0.242	PANS vs PHSA11NS	N vs HS	Class
0.252	RS vs RHSS	N vs HS	Class
0.278	PRS vs PHS11S	N vs HS	Class
0.092	PAS vs PHSA6S	N vs HS	Class
0.854	PAS vs PHSA11S	N vs HS	Class
0.045	RNS vs RHFNS	N vs HF	Order
0.439	PRNS vs PHFNS	N vs HF	Order
0.068	PANS vs PHFANS	N vs HF	Order
0.307	RS vs RHFS	N vs HF	Order
0.04	PRS vs PHFS	N vs HF	Order
0.115	PAS vs PHFAS	N vs HF	Order
0.187	RNS vs RHSNS	N vs HS	Order
0.245	PRNS vs PHS11NS	N vs HS	Order
0.026	PANS vs PHSA6NS	N vs HS	Order
0.098	PANS vs PHSA11NS	N vs HS	Order
0.138	RS vs RHSS	N vs HS	Order
0.052	PRS vs PHS11S	N vs HS	Order
0.078	PAS vs PHSA6S	N vs HS	Order
0.821	PAS vs PHSA11S	N vs HS	Order
0.043	RNS vs RHFNS	N vs HF	Family
0.416	PRNS vs PHFNS	N vs HF	Family
0.059	PANS vs PHFANS	N vs HF	Family
0.252	RS vs RHFS	N vs HF	Family
0.043	PRS vs PHFS	N vs HF	Family
0.067	PAS vs PHFAS	N vs HF	Family
0.219	RNS vs RHSNS	N vs HS	Family
0.189	PRNS vs PHS11NS	N vs HS	Family
0.022	PANS vs PHSA6NS	N vs HS	Family
0.042	PANS vs PHSA11NS	N vs HS	Family
0.083	RS vs RHSS	N vs HS	Family
0.034	PRS vs PHS11S	N vs HS	Family
0.034	PAS vs PHSA6S	N vs HS	Family
0.867	PAS vs PHSA11S	N vs HS	Family
0.049	RNS vs RHFNS	N vs HF	Genus
0.45	PRNS vs PHFNS	N vs HF	Genus
0.028	PANS vs PHFANS	N vs HF	Genus
0.067	RS vs RHFS	N vs HF	Genus
0.027	PRS vs PHFS	N vs HF	Genus
0.023	PAS vs PHFAS	N vs HF	Genus
0.339	RNS vs RHSNS	N vs HS	Genus
0.222	PRNS vs PHS11NS	N vs HS	Genus
0.012	PANS vs PHSA6NS	N vs HS	Genus
0.015	PANS vs PHSA11NS	N vs HS	Genus
0.016	RS vs RHSS	N vs HS	Genus
0.008	PRS vs PHS11S	N vs HS	Genus
0.026	PAS vs PHSA6S	N vs HS	Genus
0.867	PAS vs PHSA11S	N vs HS	Genus

### Sheet: S3.3
Comparison	Type	p value		Notes
RNS vs RHFNS	N vs HF	0.059		Anosim on wheighted unifrac distances calculated based on all ZOTUs from NS larvae
PRNS vs PHFNS	N vs HF	0.422
PANS vs PHFANS	N vs HF	0.07
RNS vs RHSNS	N vs HS	0.14
PRNS vs PHS11NS	N vs HS	0.12
PANS vs PHSA6NS	N vs HS	0.001
PANS vs PHSA11NS	N vs HS	0.003
RS vs RHFS	N vs HF	0.094
PRS vs PHFS	N vs HF	0.006
PAS vs PHFAS	N vs HF	0.008
RS vs RHSS	N vs HS	0.027
PRS vs PHS11S	N vs HS	0.017
PAS vs PHSA6S	N vs HS	0.029
PAS vs PHSA11S	N vs HS	0.144
