## Supplementary material for "Symbiotic bacterial community of *Drosophila melanogaster* changes with nutritional modifications of the diet but can alleviate negative effects on larval phenotypes": S4

### Sheet: S4
Normal diets vs Modified
Treatment	Survival	Development	Weight	Triglyceride	Protein	Glucose
NS	R > RHF	R < RHF	R > RHF ***	R < RHF	R > RHF *	R < RHF *
S	R > RHF	R < RHF	R > RHF ***	R < RHF *	R > RHF *	R < RHF
NS	PR > PHF **	PR < PHF	PR > PHF *	PR < PHF	PR > PHF	PR > PHF
S	PR > PHF ***	PR < PHF	PR > PHF	PR < PHF	PR > PHF	PR > PHF *
NS	PA > PHFA ***	PA > PHFA ***	PA < PHFA	PA > PHFA	PA > PHFA	PA > PHFA
S	PA > PHFA ***	PA > PHFA ***	PA < PHFA	PA < PHFA **	PA < PHFA **	PA > PHFA **
NS	R < RHS	R > RHS	R > RHS ***	R > RHS	R > RHS ***	R > RHS
S	R < RHS	R < RHS	R > RHS ***	R < RHS ***	R > RHS	R > RHS
NS	PR > PHS	PR < PHS ***	PR > PHS ***	PR < PHS *	PR < PHS	PR < PHS
S	PR > PHS *	PR < PHS ***	PR < PHS	PR < PHS	PR > PHS	PR < PHS ***
NS	PA < PHSA6 **	PA > PHSA6	PA < PHSA6	PA > PHSA6	PA > PHSA6 ***	PA < PHSA6 ***
S	PA > PHSA6 ***	PA > PHSA6 ***	PA < PHSA6 ***	PA > PHSA6	PA > PHSA6	PA < PHSA6
NS	PA > PHSA11	PA < PHSA11 ***	PA < PHSA11	PA < PHSA11	PA > PHSA11 *	PA < PHSA11 **
S	PA > PHSA11 ***	PA > PHSA11 **	PA < PHSA11 ***	PA < PHSA11	PA > PHSA11 *	PA > PHSA11
